# Effector prediction and characterization in the oomycete pathogen *Bremia lactucae* reveal host-recognized WY domain proteins that lack the canonical RXLR motif

**DOI:** 10.1101/679787

**Authors:** Kelsey Wood, Munir Nur, Juliana Gil, Kyle Fletcher, Kim Lakeman, Ayumi Gothberg, Tina Khuu, Jennifer Kopetzky, Archana Pandya, Mathieu Pel, Richard Michelmore

## Abstract

Pathogens infecting plants and animals use a diverse arsenal of effector proteins to suppress the host immune system and promote infection. Identification of effectors in pathogen genomes is foundational to understanding mechanisms of pathogenesis, for monitoring field pathogen populations, and for breeding disease resistance. We identified candidate effectors from the lettuce downy mildew pathogen, *Bremia lactucae*, using comparative genomics and bioinformatics to search for the WY domain. This conserved structural element is found in *Phytophthora* effectors and some other oomycete pathogens; it has been implicated in the immune-suppressing function of these effectors as well as their recognition by host resistance proteins. We predicted 54 WY domain containing proteins in isolate SF5 of *B. lactucae* that have substantial variation in both sequence and domain architecture. These candidate effectors exhibit several characteristics of pathogen effectors, including an N-terminal signal peptide, lineage specificity, and expression during infection. Unexpectedly, only a minority of *B. lactucae* WY effectors contain the canonical N-terminal RXLR motif, which is a conserved feature in the majority of cytoplasmic effectors reported in *Phytophthora* spp. Functional analysis effectors containing WY domains revealed eleven out of 21 that triggered necrosis, which is characteristic of the immune response on wild accessions and domesticated lettuce lines containing resistance genes. Only two of the eleven recognized effectors contained a canonical RXLR motif, suggesting that there has been an evolutionary divergence in sequence motifs between genera; this has major consequences for robust effector prediction in oomycete pathogens.

**Author Summary:** There is a microscopic battle that takes place at the molecular level during infection of plants and animals by pathogens. Some of the weapons that pathogens battle with are known as “effectors,” which are secreted proteins that enter host cells to alter physiology and suppress the immune system. Effectors can also be a liability for plant pathogens because plants have evolved ways to recognize these effectors, triggering a defense response leading to localized cell death, which prevents the spread of the pathogen. Here we used computer models to predict effectors from the genome of *Bremia lactucae*, the causal agent of lettuce downy mildew. Three effectors were demonstrated to suppress the basal immune system of lettuce. Eleven effectors were recognized by one or more resistant lines of lettuce. In addition to contributing to our understanding of the mechanisms of pathogenesis, this study of effectors is useful for breeding disease resistant lettuce, decreasing agricultural reliance on fungicides.
