## Supplemental File 1 for "Effector prediction and characterization in the oomycete pathogen *Bremia lactucae* reveal host-recognized WY domain proteins that lack the canonical RXLR motif"

### Sheet: Sheet1
Supplemental File 1. Sequences and NCBI reference numbers of the 59 WY proteins predicted from the B. lactucae SF5 genome assembly.
NCBI_ID_SF5	Protein_name	Nickname	Cloning_name	Agro_glycerol_stock	Protein_sequence
TDH70100.1	BLN01	Robb	SW5	A071	MNLRVLVLAVFLAATTRGDLATDDVNSTSLRLPSIEKRADGYGNAFNEEKVLNLRQITDPSNFPNAHKKHLVAAVSKFWVKPRIPQEDLAQQTFKIFHVERVKSNLFTSKRWIKWVERVKVAIPDRTKRDEELTRIMVEEFGLPLFFQKLHEASKNPETSETAKYFERLEYDRLLKNKVFPEEFREQLGLQHLESDIELTRYYLKFRSRFLMLATPVEELKVPKLLKEVMDEPTKRTIELFGEFGKEEPDMVAKMFELKFNNEREVEHPLFNIWIDFMMAYLDEKFVASATFLQTFRLLESSAAAGNKRSLQIKETFSRRWISSDRSLKDVAKMLQLGKNQADSSWINRLELQLYMSYMRKYILTHRKADPMLSWVLSKLVGLKHERSRKYQTRFVNFF…
TDH70014.1	BLN06	Sansa	SW15	A135	MDKIKNNIIKSPQWKRWARSILEQNSMQNSHVIITKKMMDDLKPTNFFLVLLEASKDKNTKAVAKILEETQFARWCTIEHESISPMEFYDVLQLNLNEPIAYMERLPVLLRYWKYYKSVHSPMSSVATPKDIIDKQTVNRFGPYWKHTGEIAELLRLDFDSDSFFNHPARNVWLDLMKTYLDDTKTAEPLMIKTFQLLGNAAAKNLQNNVYSPIHFAERWIQANLQPIDVVTILGLDIHDSNLATNSAFSFLKVFIEKFLVNHPEADTTVVKIFSRLGSDESEKALALRKSFVSFFLRTPKFTPKTVMSIFDLTISADYVEKNPVWAIWMEYVNVYLVKNKVCPEGPLADTLEFLGSTAAADGVVRKKSIELLYSSWSGKTSQDTRIKQFLTAAARLNQ…
TDH72051.1	BLN08	Ares	SW1	A063	MNLHFLLLSLLLTTANAALNKNASENSAQPPSSLPEHSRPFLPKSPNKDLAIQGPRFNDAHDMTGSQATSIEERNLLDSIKHTTLDAVYKLAAKLRASPRFMFYAMGIFISRLTKKLHKKINLYQWLLYVDKHMFQPCKSHDELLAASSTFFSFFQREFTDIQLAGFFRSLRTYPGLSNLGDWMQTYMATNVATSSAMREAWSWYGDTIDVVFKTLRVENEADLVGSRVVTAWLEYCHARRHVATRDPMINLIALENIVRLLKTTKPDQDLKTVFKTFSGVNGMEEFAKELIEVIEREAQIEAWAAKKVHPSKVYDELELGTTNSIDITRFIQWLRYLQKIQVENDVFVHFSKTIPKGQEIEYASILKDMTLFPDLETFSKDLRSVLYKNWAADTDMTP…
TDH69160.1	BLR07	Demeter	SW12	A129	MHLNHVVAIFLVGVVTCFTETIEGSKRRSEIIREHLAYPVDVAIGSRALRHTVASEVKDKGDTGPDLEEERAWWENAVQELRWRVKGPGDFFKSLDAVRKGKDLHTDRSFQWWLHRAAQFRNGYNGFDTSFLKVLQQETSYEQQAKLFVWLQYSNFYRDMNAFAKDQLLIMEANPASRHAVYEAWLQDGKTPGDICDSSRIGLNFESWLGYVVYYRSKGNQFTNEDILKTLTSQDLIKEAVKKLILLPGKKAN
TDH72286.1	BLR13	Apate	SW8	A123, A124	MKFVFVFGALFALFIRLNRAALVAREANPLELSHDRANFRRITRRLRIDTLNASEERNIFNFWRRKKHANWEGLLNVDDVPQFTPRQIQENIKWSKKDLKEVLTALNFRKVTSPEVTRQKMFQLDEYLDSLDLKTEVKTMDEIVAKRLKVLGMLKGNDWEHTKELKRHLAHVWVIKRIPVRNVYRGLKMNEEESLENLFSIRSGEETLDFFLDFFYATRKYHNDKEELAELFLETYDVATVLHLINVGSRLDSAQVFVAQLEHSLHRKWSSMSHNKVFFDILHLDKKGSQVFNTFEMQTWYRFIKGTDPDEAEAKTLIFLIHSYGTAFLSDVLIRGQGQSISSLRPIFRKALLDHWAKQKTGS
TDH68663.1	BLR20	Artemis	RW1	A072	MRFVLVIFMTAATICASRETISVEKDGEHDKLLVITSTTRYLKEDYGAVSNSRLLRVSVGSNQSGTMQDEADIGEDSYMDTVYFKLWRLIGKTPGEVYTDSFGTMDPASAAQNPSYNRYIRYKRYYNNHH
TDH68883.1	BLR20*	Artemis-2	RW1	A072	MRFVLVIFMIAATICASRETISVEKDGEHDKLLVITSTTRYLKEDYGAVSNSRLLRVSVGSNQSGTMQDEADIGEDSYMDTVYFKLWRLIGKTPGEVYTDSFGTMDPASAAQNPSYNRYIRYKRYYNNHH
TDH68255.1	BLR35	Zeus			MARVLIPALAILLAQANSVPTSVAFELILANGQPEAAAKQNNVSPPRSLRSKSQAPVEERGIEAFDASKTIVMSDVSPIVLLMDEYFGKTLDRDAFLLHENALKRIQLHISDIKQLHQIASTYSHLVERYGVSDVVHALYSAVLKCDEKVPQTITDLVMQQREAWHLLPGGDEKILELLHMGLDGAKAFANGKVWAFMDYVAWKNLEKIFYTEKQLFRRLLTEFGGEKKLTTSLLEATSATFDKSVGRTEFIRRSATIRKVKKPLMIKWLEDELTLDQVWTQKEIVQSEDGNLSFGTLAMFRAYLIAYLNGRTFPKMSAASFGSVYVEKALQNSFIRGYESSKSSHTPAFEMLDMIWRAREASSSEFYEMLQKMDILSVGERFINLKERLDFIKDGSKR…
TDH72376.1	BLR36	Aphrodite	SW9	A125	MRGHNLRFLFLAVIAAAVVLLMAGKQRQCLELISIEYFSKQYIAAVSNVSDPDSRALRYASKPGIGTEERGIGSSLKNKLYDSAFKWALKFHMNPKLLLYLLNVPFSHPHAEMDRNFGRWIHYVIKFESFQDEAHRFSESTFYKLLETKLTTEDMAMLFQSLETWPDGERLAGKMQAYMILNAPSRDVMHIAWNRVREPPEHVFRILNLENETIPDRDRLITEWLRYCRSYRETESAVAFQGLRIPDELFYSELLRLLRKTKADEDIIAFLQSIRNIDGMETFTDHIEAVADRTLLTHEILLKRVEHPETFFNRLHLQNAFLAYNSNFLKWLSYIAVYNKQPGIAPFTMEKAFEFIRSSSEVRRLDLYFGEFLEAKMKDVPELKEELRKMQIEVFKYWR…
TDH67508.1	BLR37	Tytos			MTLKPTVKACQCTFFLLWGVASLLCIETATVHATAPSTEGHRRLRQLVNPTLNETNYRSEDRMFPSGVGLKRTAGIPFETRPLKMSKSEADAVIKRIYHHANEHIDIALKNSNILSSNILAKKHIERIIAEKVVALKSQPQSLPFGLAFQENVFKDWERRGITIEAAYEKLSLEHEINLGVGDSVLEVWFSFACHLKKEKYSTQFLLSKLLEHFLFEPFALFNFLVRLHSNATMSATKNLVLELIKELLERHSRLRIDIFTSLFTDQDLDTILKSPSFEVYANYVARYANEAEIKEKFLYLKEHTNPIQLAKHVAAFQNSQMDAAMAMKFKSCLIDVWHSDGYLESQVYQMLQLDVQDGKGLNEPLLDLWAEYYQQYADGTVQWSSQLLSRLKLLYSNA…
TDH69956.1	BRW25	Greywind	SW7	A095	MRIRYLYIALLLDAVASPAVADLALTNGSKATTDSSIMHRNNVVPTRSLRYVKLASTNNEARANVNFKALRNLVNKINHNDIRSRLLGRIKVKSITVAKLRNQLLNLDDVPFADRIRALVEMGEFTRKLSTKIAERMQDNKLLVIYLQQLDKLAKEPALRRNCAILRSNAYSCLTVEDFGGNYFELIDLVSSPNYSKLVKSKKLVEKLIAACYDDKMQLADMATMLKLEKPGSYLINSPVLGAFLEHLSLRSQNTNTGDLIKELIHIFGEERLSILFHAASISSDHNMDMIGTSFEILQFELWRKYKASPDKLQTMITANDLRNEYSDKILFTYNAYYDAITSTEAWASKSKNFDLIATPEYQEWSDALMKPFPDDLTKPFPDDYPIKAKICSLVYGDE…
TDH70024.1	BRW27	Lady			MRFCYLYIALLLDVAASPAIADTATTERSTVTSHMPIKYRNNVIPTRSLRYEKPARTDDEARTNIELEGLGNFVRNISHMGISNFLSRLIDESNPTHTNLWNHILNYNEASLADKVKALVEMGGFTLDSSTEFAIKMRNNHLLAQYLQQLDQLAMDPAMTENCVILQGQAVLNLSLEEFKEYSPTLLNFLFSPKFAKFPERKKIIEYLIAACIKSKSQQGDIATPILGSFMEHLSLRSQSTDTMDLLEGLIRNFGEENLAILLHAAKLSTDSNLRTIGTTFEISQFELWRKYGADSNKLHTLMTANNLSNDFRENILDSYTTYLDVSRELRAKAKNSKKYRFIATTKYEAWTNELKKHFFDDHIVKAIIFRSVHGDKNLIPALRFSDNGIILHEIQQLV…
TDH69788.1	BRW28	Dionysus			MRLPSALLAAAVALLVETNAVQPDEPHVVAYNARNETTRVSKYVSAIHEARAIDIQEINQVVRDVATQLPTILKSHPNDTQEKMFKALSAANVESWTHKAENLQAKADSRGVKEVANSIKAQTNSIQKLNEPLEKASENHFLLIIEKARGMEDTKNAANAIEEELFSKWYTSKTHPQSLRHEWISTYQSLVNLPLETLLRYTVYYARKSGTHIAIADMLFKDLPEHQLAAMLVPMVSNKAYKNNAKRLKVILFRKWYNEFKSVAKDDPRFQVTTGDSENLAVLLDSYLTYCQEIKEIVQKVALDQTTKSYSSVPSLASMNNIANEYSDKFLKEPLNLYALLKSNFEDEVVTKIILADKVSDPMLFASMYSAQMTDWFSHQTPYTLFSILKLNNADKMEP…
TDH72287.1	BRW29	Erebus			MARLVPLFLVWAAIFAVILRSIRATWPPVSTNAVAPERNVAPTRRNSTRDNSISRRQRAFEERSTISRYFSKLKQMFGVKKQLGLPFHPVAMLETYHLPTMTPTEVIKKQKLFRNPRNSEQTRLEVELYDAYVEVWNKRAAYHQSGNAISKCNVLSGLREVVETDPYQLYTYLATSWINRGMSLEMVFHKLEFNDQRHVTQVLHSIHDDSAVIFYHAFFDTFRKSRSQDLELADLFVKTHGLEFVATMLLSFLPLETIQTFQSYLKRSVFRLWSQVDDQELLFRSIVSQVNFRELSADPVIHLWYQYLERQNGPSAPVVAIDLLIHLYGYPRILATFSGGSNYKVLRLHQTLQKGLYTKFILDNFSAEDVLHDLGLVQGELEKLEKPLLDARAEFWVEY…
TDH69963.1	BRW30	Shaggy			MRFWYLYTALLINAETSSAPAESATADATMFASNTHQIVSNNVASNRFLRFEKQTSRGDEDRTFGALSGVFTRNVDLLNKLAPLVHQNSLLVQVIFKVQTWLYAGKSVPYIVQELMSSLGTISFLLHLDMLSQGVKNLPVKPNQESSKTITMISREMRDIFFEKVQLTDFGENYLDMIFLMALPNNAGYTRSQQLVDELIANAVKENIHPADFAIMLQLNSIDPSEANILVLGVFMRYLKSLNHDTPQLIIDLEENIGQVRLAMLLQAAKTPFDHEQSSIATSFQIDQFKIWQSNRVNIVLMRNNLNEAEFYGTGSALYNNFLNAFTVYVDAVSQYIEMASVLSPNNLLASKQFQDWSENLLAKFPNDQAIVTKVLRHIYTDDELFASLTSQDSALTPT…
TDH68495.1	BRW31	Athena			MRFAFVVFVTAAAICASLETISAQKDAEHDTFLAATTTTRSLKEDNGAVSNSRPLRFGVVGSNQSESMPDGVDLGEDSYMDTVYFKLWRLHDKLPGEVYNDLFGTMDPASAAQNPGYGRYLRYVRYCEKH
TDH70123.1	BRW34	Tyrion			MVKACWGSVILMCTLALHPYNEIAQAREESVLRAVNASTKGEVLQSHFEERAPSYTDLARMAAGFAEQIHNYISSVRHWNDSNEKVQLMYRNWRIYRKQSLRKINPATEKDKIREALSDEFQATFSDFQRAVIIAACLSRSDSKFQRHIKIERKLLFKEWMAMSPEEVFDMLGLDATHSNFLTDPLLKLFVMFLEKYNKTYEVVRDKLMEAYMGDRGALIQLLKDGGEIGAKVFKLMPEGWENITYYPPRDLLRKQYLDQLPFKNLLRSDDLKHWCKSVQKTGDNPYRILLDKFLNEMDELNFVKELDAASNQALSNFLDMFLAELENALYERWNQVEKLTAPKVAKVKLQLDLSAATDFFQRPLCRIYLSYIKYCKSSVHQSILRNLKKSYKGVPQII…
TDH70121.1	BRW34*	Tyrion-2			MVKACWGSVILMCTLALHPYNEIAQAREESVLRAVNASTKGEVLQSHFEERAPSYTDLARMAAGFAEQIHNYISSVRHWNDSNEKVQLMYRNWRIYRKQSLRKINPATEKDKIREALSDEFQATFSDFQRAVIIAACLSRSDSKFQRHIKIERKLLFKEWMAMSPEEVFDMLGLDATHSNFLTDPLLKLFVMFLEKYNKTYEVVRDKLMEAYMGDRGALIQLLKDGGEIGAKVFKLMPEGWENITYYPPRDLLRKQYLDQLPFKNLLRSDDLKHWCKSVQKTGDNPYRILLDKFLNEMDELNFVKELDAASNQALSNFLDMFLAELENALYERWNQVEKLTAPKVAKVKLQLDLSAATDFFQRPLCRIYLSYIKYCKSSVHQSILRNLKKSYKGVPQII…
TDH69609.1	BRW43	Ygritte			MKNLHWLIVLLALTLLTYIETKSVEIPISNTNVRAHGCLRLLTSSTSSQAQTFNEERTFEILEKVRQVFHRVLEKIKGSRFWRFVSRKRKNIPHPVDSDPAEKLRAATDRVAPASSSSIVRFSKSIYKYRGDQSINPLKTTAFTVLLATTRTKHADDIYTFLIQELLTTCNVKKLFQVLYDAELDPTISSTAIALKKALFQEWFPTTDDVTKVSKLYDIFKLDVANPNIFQDPAFDMFIAFVIGAKVSTFKVAGVLLDKSIEKLKTLPEVDVAIDVANAKSHKYDFIVSLLQIESWRRQELDAAGAASKLKLYELDRDSEIKKVKAWATMVSLESEDATTFIKVLKKHMTQDQLKIFLDKTVQDDYYFEDLAEGLAKTSTWWYQPLLDYFEKAYLYTTS…
TDH70507.1	BSW02	Poseidon	SW2	A077	MVMLVAHRRWFLFMWLLALVLYINTTTATNAAIRAVENVDASRFKMRTNATMDRGNNDTESRDFHKLETNLKELLGRAFILMKQAGRDTNTVNFLDLAEATAQLSHETADAQKIIMQNTYHNLKARYGDLTVAYFIAAAKSRHDIASELERCQLDDWASQGLKLQQVFSLLNINSANGNALLNPLLLTCLAYAKKIESVTSTDLFFFYNSLRKRFTDLAFANMVSSLDITDHSILNELALNMRHMLMDELRNDDPVDLFHRLFKEVDMGNIIRNSAILIWLELAWSHNVDPYQVLLLELITSRDAHYVDIAKIAAAPYEGEGIRAVALNLEMALAHHWYKEDLKDEAVFAILGLDKLTETDVIKSPFCETWFYYYYLKNFYSSVGNIKMLKSYFKDDIF…
TDH67087.1	BSW03	Ned	SW3	A090	MSSAKPQMSLFWPIWLLVSCFAHRASSTALVKITAFKTETSDHLRVQTRRSNEKFFEERMFDGLLASVADIVAEIAPSLHIRLASNKEAAVTRIFERIHLTAETSRLFESTQFQQLAKIMSKAFPEETTGYEALYSELVKFYGDEKLAVFVAEGMNIPKTKDIAEIYQGIQFDAWSTKADPVQYAYDVLRLGEVRGNMFHSPLLKIWATFAKKKIVSTSVTSSVIFDFLFRMLKKSYSEENLIVMLGTANDVAESQTDAGMVATALFRHWDVTKGSAALKLEQTDLNEIDYSFLKLRILYDQAKMTYNDFKEHMEALIDGASGFNAARVIAILQEHKSTSDLAAKELPKLLQSWKNNELASDTVLTILQLDIAEFKDMQESPIFSIWLSYCDEIGVLLS…
TDH70078.1	BSW04i	Icelos			MDSNTTLSPSVQPLEATAIGYPITPRDNTEERSSFAEILISFLRQYDHSFKWKLLDEAYIKTATLDKAAERIGLNKLCLVLQDAIQSEDKIRRKHALILRLELYTLWKAQGLRGEDLFLKLELHEINYNILKTQQYLIWHEYMNMLSHENVLKAEFDIITSFYKDRNSWASLFGFSEHTSNPLVAYFLKATLDFCMLQKTPADDVLKLLKVSRNDQELFSDPLLPIWTTYIQKSSGSASSQVYKKAMDILSKSRRVGSLMKLLHMAGIDKPENARYLDGLMLFLIDQGVRPVALLVGLLSEDFVAVGSYHLSIMKVLTTPILFLWTQYAHMYYGADKAEVAVVQILLKAISKEELKEAVEIALRDIPDGTPNKAGLVKMEKLLTEDAKSLVFTSLEKLD…
TDH70079.1	BSW04m	Morpheus	SW4-10C, SW4-10F	A068, A094	MDSNTTLSPSVQSLEATAIGYPITPRDNTEERSLFAEILISFLKHYDHSVNWKLLDEAFIKTATLDKVAERIGLKKLCLALQDAIQSGDKIRRKHALILRLELYTLWKAQGLRGEDLFLKLELDKIIYNITKTQQYLIWHEYMNMLSHENVLKAEFDIITSIFKDGNSWASLFGFSEHTSNPLVAYFLKATLDFCVLQETPADDVLKLLKVSRNDQELFSDPLLPIWTTYLQKSSGSASSQVYKKAMDILSKSRSVGTLMKLLHMAGIDKPENARYLDGLMLFLIDQGVRPVALLVGLLSEDFVAVKPYDLSIMKVLTTPILFLWTQYAHMYYGADKAEVAVVQILLKSISTEELKQAVKIALRDIPNGTPNKEGLVKMEKLLTEDAKSLVDTSLEKLD…
TDH70075.1	BSW04p	Phantasos	SW4-10D, SW4-10E	A069, A070	MDSNTTLSPSVQPLEATAIGYPITPRDNTEERSSFAEILISFLRQYDHSFKWKLLDEAYIKTATLDKAAERIGLNKLCLVLQDAIQSEDKIRRKHALILRLELYTLWKAQGLRGEDLFLKLELHEINYNILKTQQYLIWHEYMNMLSHENVLKAEFDIITSFYKDRNSWASLFGFSEHTSNPLVAYFLKATLDFCMLQKTPADDVLKLLKVSRNDQELFSDPLLPIWTTYIQKSSGSASSQVYKKAMDILSKSRRVGSLMKLLHMAGIDKPENARYLDGLMLLLIDQGVRPVALLVGLLSEDFVAVGSYHLSIMKVLTTPILFLWTQYAHMYYGADKAEVAVVQILLKATSKEELKQAVEIALRDIPDGTPNKAGLVKMEKLLTKDTKSLVDTSLEKLD…
TDH70077.1	BSW04p*	Momus			MDILSKSRRVGSLMKLLHMAGIDKPENARYLDGLMLLLIDQGVRPVALLIGLLSEDFVAVRSYHLSIMKVLTTPILILWTQYAHMYYGADKAEVAVVQILLKATSKEELKQAVKIALRDIPDGTPNKAGLVKMEKLLTKDTKSLVDTSLEKLDGVDTEAEHLPEMKTMAVRFCLRSKKWPVEALRMMTSNGTKEPIRNLTYSLSKYRHTREGLHTILRFAMEAEDIITRNIVWHIKQVLFRRYSGNSKTRTYDFLIGNEMDNILDAPNFAIWHEFVMWRDNLSLDGTIKAEVSFIRSTYSDDVLVKKFGLIKMAKMTTDSSKRFQSYANAVIEVLGKKKFLQQILELLELKEDGMDLFTNSVFEKLDVYLRALNINIDVFAEIYPVGTLFKMLSAENPP…
TDH69997.1	BSW04ph	Phobeter			MHLLDVAILAGVLTKIAATAEITMDSNTTLSPSVQPLEATAIGYPITPRDNTEERSLFAEILISFLRHYDHSVNWKLLDEAYIKAATLDKAAERIGLTKLCLVLQDAIESGDEIRQKHALILRLELYTLWKAQGLRGEDLFLKLELDKIIDNITKTQQYLIWHEYMNMLSHENVLKAEFDIITSIFKDGNSWASLFGFSEHTSNPLVAYFLKATLDFCVLQKTPADDVLKLLKVSRNDQELFSDPLLPIWTTYIQKSSGSASSQVYKKAMDILSKSRSVGTLMKLLHMAGIDKPENARYLDGLMLFLIDQGVRPVALLVGLLSEDFVAVRSYHLSIMKVLTTPILFLWTQYAHMYYGADKAEVAVVQILLKATSKEELKQAVEIALRDIPDGTPNKAGL…
TDH70004.1	BSW10	Arya	SW10	A126	MTLLHCWLLLVGHLASTAYADFITKDFKSLPPPAYDTNATQALVSYNAASEERNGPSYSSALLQYIDHKPDLLKKPLANLSIRFAPPTIEVLPTPTDMLRINKIKNNIINSHQWKLWARKKIEFNPGTDPLVVITKAMVDELGIDTFFLMLIKAAHNKRTKAVAEELEKIQFQIWTPDAAGAYLPMEFYKLLQLDPNDSTVFMERLPILLRYWRHYMDVCHPGIVETLPVDKMDEETVKRFGPYWKYAIDIEALLGLNSNGDDLLQHPAINIWLDFMRMYTARLKEADPLMITTFQVLGKGVDSKKQVRVDAIFHFVKRWTRKDLQPDEVLNILGLSLNTGSLVANPAFIFLKTYMKKMLATLDLNSNPTSMKTIREIFRHLADDKSGEAEKQRATFVS…
TDH69772.1	BSW11	Catelyn	SW11	A127, A128	MAKQDVLPRANVSARNDKVTRMNTTPIALIKSGDEERLFGLFKSKEEIAQASKSKIERKIVKLVERFDKKLEPTELPKLKYVMKKLKSVSSSTSKTSHEDLVSHLAGKLKAKLGLKKLYLYIQGGKGSTAARELEQGLYQSFGTLVVESSANAFSLGNKETTTLKELFENPLLEAFISYSRATVGKEFDLYVALSLILEYEDELAKMVNEIMVMKGSVYQPTAKILNDGLNYPIAEMFHFLHLDKAVENPFDDALLSSAIFYAEQYSKRHPKEQTFIQQMAIIYGKEKLHQNIQAALKKGPPTNGVVTKIQAMQNLQKTSTKAAKPIRTTNSMSPQSFEKPVDGASTNDHVASTTLKTADAHIASMRPKPASPLHTFFTRIRGWFSRIWAKLRGMLRTK…
TDH67406.1	BSW13	Gaia	SW13	A131	MVFPALFLLIAFAFGDAAATSMSNSLQTIPFSGTSVVSRRLNLDPVTVEKAAQAINVEHLLDICGKEKIVVGDIPSEFYKLADHTKHQELFERLGSHLKTLPFDDAHKDHAVISLMEKKYGEPAVAKFVNKALSLDPKSTEANRIQSAMLDRWKKEGLSVQEVAEKMTPKKFKLTKETLEDFPREMLMRYAVKIGSAEEDADFVTSAVLVVQFINKINTEEKLSALLPNLKAIQDLSSSDLTRILHVEKDATADIFNRQVGFVFLLFNRLRTSQDPFKTLGRVRSLYENDGRLKPFAKNFWPTAKDVAISSKMDIFVENVLPTTFAGKIRYFFRRMWFKLVSIFKKKSTPAVVSNHEIPKSEIPETTVTDVVDDTSNILKTPVNDDIAATSERPSSVGR…
TDH69168.1	BSW14	Rickon	SW14	A133, A134	MRPKLKRPTSRRCFFLLLFFGFTLLACLVTFSLKTLTFTTTAKALNQVAAPPRILMEAKITSSAISRLKEWATPYLAKITSFWFVKYVAPSLYLRLASDKTAAIDTLFKLFQVDKDAPNLLQSKPFEKWYKAVLKAYKHNPQEGRRAMIKTLAQSFQDEARLSRVLAEAKESSSREPRAHAQLLEDALFDRWIHLHNKAARIAKARGLKISQGNDIAEAAYKLLKLDAAKSDFLSTVSLRTWFLYMNEAHVSFHVQHSFLLSKLRHANDSEELDRKLVDAISKGGLMSGIASDLMVASYKMRGLSIEDLLKRVKDEKQRDSIEIALLNAWVLAEYKTHLNVDTLMQNLLQHLSEQKLIDLIAKTNISRDYLDALKKGLVNLWQARHLTSFQVFKLLKLD…
TDH69308.1	BSW16	Talisa	SW16	A137, A138	MAYFRWLLVLLGLSLLASIEIETVGTRLTSTSGQVHGHLKVLSSSSRRDHERRLGEVWSTGIMGKMKQWFTRFVKKIKRTRLWQYLWPTKEAEIIPPVLEQSVVKLVNDYKPGTENPIGMRPFQQMYNLLRYHKGRLADAILIETLLRHSSIDKVARVVAEAASKHSTKLEGEMLNKALIDAMLRASPPYETNKVFDILKLDVENADLFRDHLLDTWIAFKKKSDRFETDFVHELLKRFTDKFDDKHINSIFEQGSIHTRHDSLPYLQSFYWISTNRSPDAVAKILKLKTINTDKEFYKVKAWVSFVMLDPKSDTTFMPTLRSHLNSDIMKKLEAETTLFDPYARKLFQGLRDEKATNSSTRWIDAFTDVAAYILQWMP
TDH67886.1	BSW17	Thanatos	SW17	A139, A140	MYKLKDVKTDLLMHPDYIDWVRFRIHYVKNYPESKNKYLHILVEHFDEPYLMQLFLTDTRSMTSKSNKPVIETILLDIRKHVAKRLATAEHDVEKVFKMLNLHLSDEAIFSVDSQRGSSIAPSLLE
TDH70015.1	BSW18	Jon	SW18	A141	MNFNSTPLPVIDTSAKEALVPTSVAAEERNGQTETSFVVDHIKNMRTSKNFFSDLFPKVDKQLWSGNPFTNHEWKDWANEMISTNLDTKDIDALIAQHMMKLLGPEGFFRALDKAAKDTSTKALAKKLEETQFKIWDTLNPGGKMTSSVYTALQLGNLDVNTFNKRLPILFRYYRHFMDKHFPRSAELPLDIKDSIDKETVKRFGPYWADTTAIAALLGLNFESPNLFKHPAINIWLDVMKMCTSRQKLVDPLIIRTFQWLGARADMENHALDHAILDFADRWNRENVQPFEVLTILGLSLNHNNLASQSAFPILKAYLKQFVLKPGRKNLKSVHNIFYDLAVDQSDVAAFQRTNFVSFFVMRDFDAADVATILGIETTFKSWKQNVVWIIWVEYVVEY…
TDH69146.1	BSW19	Bran	SW19	A142	MKALRCVLLLSSVALLTCVETAVENAVATSQSLGHRSLLQSTMTSDSDLADERLLQGLIEKFKGTWLGRMLAKTWIGKWLQPEVYLAHASNKQAAITNLFPRFNKKSLETSNPFESTKFTTWYNIVNKQFKTNFRDGHMYMLETLKTTFGELKLVTLLAKADLVPKSRPATTNLLETLIDTWLVPTPKTTEDVYQFLKLDESNDLFKDPLFSVWLEFAYKANGEDVDKWYSKVLATLKISAKEALKSNLLRASIEGDSVFIKNLQVEIWKEQGFTSREVHQFMNLKIIETAEDLAKYKLFLLFAQSTSTSFAAFEKNVSILAPETLVQLYSRSTKDDPYCAALEAVIYEDWYRVHATTEELFNLFQYDKFEETVLKNPLLIIVMKFALRNYRRAGSDVD…
TDH70169.1	BSW20	Tywin			MILLRFDAKAQDFLKNPLLNLFMTYLDQFHFGNYEIVRDKLMEAYVNRKEELKTLLLTSGQIETKILGIIPKRWMDDNYREPLVLFKDLTLDRLSSKELLESSYLKYWCELVESNAENPYPILLQILLRRMSLFKLLIELVSVSRELQSETSYSVLKKLENLIYERWKSNNLSAARIEIFLQLNAVPDNDFFRAPLSRIYLSYIKYCHFSMHGLRLDRMIHFYGGVPQMIQAARDCDFVIASIVESTLEEVWKEKTMAYVFENLNLHHVALMECLRSRWFAYWARLAHKFSKTDEATNFVFPWLSDYMKKNKVELLKSAMLETSSQDVQYLLSNVLSKHIEQLS
TDH65547.1	BSW22	Apollo			MMPSRSSGLTKARAEILSTLRDHFRDEPLARLICQSKVSKSAVTRRNARQLDRAQLDTWQLHNLDEIVVYTMLKLNPGAPTDIGFFQ
TDH69736.1	BSW23	Eros			MVRVYVTALTAFLAFSASVSSTSKLARANPRPVNTDHSDAPAQLRLRGYTATNVETDERVVLTEIYAFVRKFMNPLSLPTEEMVAIVNCVKDLNTPVKEVLRSAELQHLSDLVKSYNRRNREYPASLYALLEFKYGAINLAEAMETAKIEIGNIGVIKQLLKEQKEHWKDWTEDGVDFAKELEIGKDDYKAFQNGKIKELQAFIQDKTQAGSDEILLSVLLSEFDGDAKLAIALAKAYANGKSQYILDIIETLGLKWRLDQLTLDKAWFKVCGRGEMSVDESKDRINMFSHLYGISLRPTKKKTTSAEYGSTLVEMNLLTAYKENNNDVALNVLIHIRLARWLPKSYPTYNQLGLQNLSLQDVLCSLASRYTTHKRATTNKKLWRSSETFVDQLRMIFP…
TDH72258.1	BSW24	Moros			MTGATLALLMRLNYAVQATTETKAIVLNHDRANFCCTKGFTTVRLRSDSPNAGEERNIFNLWRWKKSVNWMDIWVADNVPYLTSRHKLEVEKWLTWNLSVKELLKRLKFSKLTAPDAIRTKIVQLDHYCDLIDTISSAKTMNKIKKNRLELLSLLGGKHASEKRKVLAHVWASKRIPLQDVFTALKMDDLDSLKKLFLINSGQATLEFLSVCFLLLINTAKRKKSWLMCSSRRTITQLSCTSFVMDITLNLQKYYQHR
TDH70246.1	BSW25	Cersei			MVKACWGSVILMCTLALHPYNEIAQAREESALRAVNASTKGEVLQSHFEERAPSYTDLARKAAGFADKIHNYISSVRHLNISNEKVQLMYRNWRIYRKQSLRKINPATEKDKIREALSDEFQLKFSDFQRAVIIAACLSRSDSKFQRHIKIERKLLFEEWMAMSPEEVFDMLGLDATHSNFLTDPLLELFVMFLENYNKTYEVVRDKLMEAYMGDRGALIQLLKDGGEIGAKVFKIMPKDWEKIIYYPPRELLRELRLDQIPFKKLLNYPDLKFWCEEVQKTGDNPYRILLDKFLNEMDELNFVKELDAASNQALSNFLDMFLAELENALYERWNQVEKLTAPKVAKVKLQLDLTAATDFFQRPLCRIYLSYIKYCKSSVHQSILRNLKKSYKGVAQMI…
TDH66748.1	BSW26	Chaos			MQLRLLLSIFLLGTSNCVVFNLNASSLEDTRIASRDSTSKSVAKNTPNFKTLPKSNATSTFESVPFATKNEEERGWWSQLWYWILHKWAWWRRPTPSNTINAIPAVKIFKKKEWVGNDFENWLRRAVKQLRKEPYTKFTADNIHFHLRRKLGFREVVKLYYHLQSDSIVGSFAEKKLGELTLGLATSTNMYKFWLDIVKNPGDIFKLAPFENQKGRDHTFWEWFVYIQEYNHLKSVANTQRFTEDDIFRVVMEKVKLNDAKAFFTRLRKEKVSQEVGFKLQARLVMQLATTDDGIQSLKELANPGLLYTYLKDKLTSRSDLRLQWLQYVNKYWILKGEVAGHEQFSYDDVIRVLLEVVPHQNKLAFFKTLKDTNGMESFADEMMAYVTNVPSWLVNKRK…
TDH69758.1	BSW27	Ghost			MRINFVPLIVTALIVAGADSALVPPATASNLRNALDAHSNVQSPAAPCADNRVRNEADERMENMISPLKKIFQPSQSKLKKLLAKVVEADNFWAEPIYVDELNQLVQEHKMGSRSLRNDLFASWEKSGLSFEDMQHELQHTKPMLSIKDLTILHDYFRHVYTKRNPILNASKGNKIHKYIILLVDAQRKSDTKNLATANLNDLLATLKFHRVTVSEAFKLLYYGKSASDVIQSQYLTVLEQYITLLYKPTTLLKTLASHFGEASVAEALEMVSRTRVDLQDFVTKLQSEQFATWDKLCNPGGGRYSKAIRDVVSGFDDLLNLKSALLENPRFLALWKYIKRARVSGDSLSLMETVTTGMDETIMYLSILADAAEHLSSRKLAIELQNEGIADLVNKYDD…
TDH71556.1	BSW28	Hephaestus			MRCYILVVPSLLALASSALPNLSLTTESSLADASANSHLRSSSTSPDDHSERGNPIISTVTKKLKRVFKHKKVDSEMMWLDYLNSNSDLKTFLTNPNLHIYAQFLDIYALSTSSSVRDKWLTALQTKFGDTVVAELKKVYTELEPNTYPKKLVEWLLKQDPLQKEADHSLNVKHFNDLIKYDILNALDNGNLEVFQDKTGATPETLLGVLVDSAPDKELFYKDLSKALPGLQTYWKVEKSFVLKDLWKRLCIGVDANNVVVSGRLSFFYNYATAFEDREKQVLEIMVNTFGERTTAIAIEKGFTSMNTRDSAHHLQSAQLNQWISENATPDDIRDLLQIRNHLRDEDVGSSIWVLDKYICKQIKLGMYASYANEHDGYDNLMIAVITRGLDPETTLKKF…
TDH70510.1	BSW29	Hera			MNASRLSQRSLTTRDKTELPYNRKLLVSIIQMWHNNRNDLSKVKLVAHRCWFRLLWWLALVLCINTTTAMNAAPNAIENQGACCFKMLTNATMDGGSNDTESRDIHKLEKNIKELLGKAFLLMKKAGRETDAVNFFDLAEATSELSHETADVQKTIIQNTYRNLKARYDDLAVANFIAAAKTRHDIAAELERCQLDDWASQGLQLERILSLLKINAVDGNALNKRLLLTCLAYAKKINIGPSTDVKLLYDSLRERLTDLDFANMVAQLDIDDHSIVNELALALREMLLDEWRIVEPVDLFRRLFENVDVDEIFNTPAIHIWIYLALSFQREIRDIHPYQILYLQMREYKHAEDSDIARIVAAPQKNADTRVFALGLENELLLDWTRRKVKHEAVFQILG…
TDH67884.1	BSW30	Hermes			MRLPTALLLAAVALLVDTDPVLSAELINGIPDAFKLAHTRQFNETKRVFKPLPNNHDERTNEDLMLLIRRGAQKLSDLLEHAAFDLKISEGVSAELGNDLAKLPRKRDVLSTSKRLLENWTSWLRTNWPQHSINQLIEKFGEEGLIWMSIEWALRQPEPDIKTNALQLQDTLMKTWFVQPRNVMSVYDKLLFGDKKNNLLLRPLQTLFDYGDKFNKEFKGKTIALKFSFAFYLFHGLSDKDLAKTMVEAGQSSVPKDIYRRLKSILFRMWYNELKEIATNNELNFLWPEYKKTRDKISSNFVNALQEQDQRYASQNPHLPDSTPLLFRLKTICDDMNKNDAEEPLKFYALLKNSFNDFKIINMIKAAAGYDASSTLDLVTKNAQMEDWVKRFSLKKVFE…
TDH72029.1	BSW31	Hypnos			MRSELTQDKQATTSVINDLIEMCQPSKHNDPATKCFQYLKLNKMTTGLIDSPQYIVWTEFMKTARIQFNIISKLMPNSTWTTLCLAFQSIRKIL
TDH70125.1	BSW32	Jaime			MVKACWGSVILMCTLALHPYNEIAQAQEESVLRAVNASTKGEVLQSHFEERAPSDTDLARVAASFAEQIHNYIRSAHILNVFSQKKVQNMYRNWHISQKESLQKINPAMKNDKVLEALSDEFQAKFSNSQRAVIISACKGMASTPITRSMYVARILLFKEWMAMSPEQVFDMLGLDASHSNFLTDPLLELFVMFLEKHNKTYKVVRDKLMEAYIGDRGALIQLLKDGGDIGAEVFKIMPKGWENITDNRPRELLRELYLDQLPFKNLLRSDDLKHWCKSVQEIGYNPYRILLDKLLNEMDELNFVKELDAASNQALSNFLDVFLAGLENALYERWNQVEKLTALKVAKVKLQLDLTAATDFFQRPLCRIYLSYIKYCKGNVHKVILRKLRKFYEGVPQM…
TDH70259.1	BSW32*	Jaime-2			MVKACWGSVILMCTLALHPYNEIAQAQEESVLRAVNASTKGEVLQSHFEERAPSDTDLARVAASFAEQIHNYIRSAHILNVFSQKKVQNMYRNWHISQKESLQKINPAMKNDKVLEALSDEFQAKFSNSQRAVIISACKGMASTPITRSMYVARIFLFKEWMAMSPEQVFDMLGLDASHSNFLTDPLLELFVMFLEKHNKTYKVVRDKLMEAYIGDRGALIQLLKDGGDIGAEVFKIMPKGWENITDNRPRELLRELYLDQLPFKNLLRSDDLKHWCDEVQKIGYNPYRILLDKLLNEMDELNFVKELDAASNQALSNFLDVFLAGLENALYERWNQVEKLTALKVAKVKLQLDLTAATDFFQRPLCRIYLSYIKYCKGNVHKVILRKLRKFYEGVPQM…
TDH70245.1	BSW33	Joanna			MVKVIWGPVILMCGLALHACKETAQAREEPAPRAVNASATGEQLLSNFEERAGNDMYLLKPVSKITHAIAQDIFDTVNTVQKNLMGEEVESFTFAHLSKWINDIKKDYNAMSQKDRDAYKAMYDALAAYYSVVDRARIIATCQMASKLQRHMENMRSFVLNDLVAQKKSPEQMYNMLGFDAKDPYFLKDPLLELFLTYLDRNHSKNYKIVRDKLMEAYVGDKQKLMDLLKENGQIAKKLKYIVPDKWEQINYRPPLQVLADLKLDQLSGKELLRSSVLDLWCTTVEANKDNPYPILLKKLLTTMGQLELLEELVAVLNQEQSFVLSSTYEKLENLIFESWVIAKQKPSAASIKEFLRLEYVPAGAFFKMPLSQIYLSYIKYAQLNMHFLVLHSMIKHYN…
TDH70143.1	BSW34	Kevan			MVKARWGSFILICSLALHACNEAVRVRGMSVSYAVNESTKGEESRSHFEERAPGDMNSISEILQTALSNIQSGLNGQLVKNEIEFVNLIKDALHDWVMGTKISLFDDWRVGTKNSASKAEIEEMYQQSVQLFNAFKAQFSEFDRARIIATSLNVRAGRLVIDQHIKDMWELLMEEWKAKSQEQVYNMLRLDATHSDFLTSSMFQLFVKFLDKYHNKNYNILRDKLMEAYVDNRQMLLDRLKNVKGIGKTLLGMIPRKYWDSPTFYPAILQLGRFELVHLSVKELVRSPSLEAWCFLAESNGEKPYRILVDKLLVERDNLEFTKELEAALKEEPSGNLYGKLKQLENALFQHWMDVVKFTPIEFEKFLLLDTVKEDAFFRTPLSWIYLSYINYRGFNVKN…
TDH72257.1	BSW35	Lyanna			MSLVRIWRERSSHDEVFYNFLQLNRIRYKLFDSFEMQVWNQFLTPDVAVATTLKYLMRNYDISFLCDALISGQTQLDLRKGIQRALLDLWQEQKMDLRTAISKLKLDGFTKNNEAFEVRVQMLEMHVLLVKWNENWNKEEKAWLEKTWTAFKRMRKDSEKNNDLLQWKPLMELLENPPSDLQRSNTILKLETN
TDH70252.1	BSW36	Martyn			MVKARWGSVMLMCSLALHAYNEAARVRGESVPHAVNESIKRQESRSHFEERATDDMSFVGPISELAQKAIAEIQSGLNGQIIKNARGNVESIRNSVMKWVRWTKKSASISKSATENDQSKQLFNVFKAHFSEVDRARVIIASLNSGANNSRFQRHMRHMRDFMMEEWNAKPREQVYNMLRLDATHSDFLTSSMLQLFVKFLDKYHHKNYNILRDKLMKAYVDHRQILRDRLTNDTGIGKTLLGIIPPNYWNSPTFYPAILLLEENELAHLSVTELVRSPKLDSWCSFVRDKNGEDPYRILIKKLLDEKFELELATELEAALKQEPPGDFYWKLEQLENALFQRWRDVLNLHSTKIRKFLLLDTVEEKSFFRKPLSWIYLSYINYRGFLVRRTILQKLEL…
TDH72527.1	BSW37	Nymeria			MHASSHSRASIGSRISMVSDDAFAREAQCGVCTKSFNILRRRHHCRSCHIAICKECGQKAIDRKKPERTRPQWYCMGCLDEDATLDITGSRQSVSKRRSLSTSASFGPSSAPQVTNLTSSTKFCIECGYELPPRVKFCIECGTSVRPQVKSPVSADVKTVEVDRGNRGSRDSLGSNLMVIDENSDSPTEHTDGSDDGAPVEPNPGSVVSPKKESNGEATKVADDIALKAKEFEVLVEQLQIENEKLRNRVEKCKRKISDAERRRVEREDEHARAVSEATAAATAAAIAAAETQTANRRASDPVKPVFSPKMAPTNTGMGVAAKVHPEYFKFFNLLAMGLPAEQVKIKMQASGADPSILDDPDAVIGGNTPSVGNAKALTDTKAGTLVKDDEQYAKFFKL…
TDH67018.1	BSW38	Nyx			MPSLASMPQAQLFQRIFILLYIYALLACSNSITVVAVAVRAVAIKARPHIGKHHDPNRVSALVKNEERFLDLPHISDSFYEAKLTQKAKALLKNSEFVKMYDELRKEAGFSVHTSNIAIPLPQHPISNQELAEMLYAAKERVQDVLKVPLFKKWSLHFDAEDMFFELRLDVDKFHYEFVHNPKFTIWVEYAQYLNLSLKEILDVIGKHFNLEYFLLRILEDYPVPKAKTVLTTLAEEMLSKRVVEPLSPQKTHMDVYDYLISVKEERVENHFLRPGAPWFVEYARMHELTNWPHEVIKHIQFDYNIPTSNLVQWAVEAESYSQFETVGEGIIGEFLKTWKGGIEGFVKRKAQTFEDVQRILHLHEADASQVVDNGATKVLVQYMFTTFGQAVAVKELSE…
TDH69109.1	BSW39	Summer			MRHHYIVLLSAIIASDAFMRTSATNDSNARVKEHLNNDNDDDERGLDVLKSIFRSKATHTNSGTWNQNLADMVHEKKSFKSVLDSMGLTKGNFEKLSDNKLLVWIQYTSAAGKKKKSRVSVLQKQLAMNDQDFHSLLYTTSRKNPAFRALLWEFEEQRGLSRSVF
TDH69725.1	BSW40	Wylla			MHFQLVFAMFAILDHVSALLLIPGSTKVNSSTSWSEMETTSSEMLETAAKSDTQTSERLGLSKVLGELKKLIKPVKSVKVNPYARSAKVVPWAESMLTESTITLKKAWLKNIPSTMKKNLMKAKSLTDVFKLLKGEKEFFDKQDLPLFVKISEKTFDQRGGHDRYGVDVLLTQIGAETLAKMNAHGLSSKDALVVEACKQIVNGLYRKWFDKGLDLHEIKQKIIGSVDWNAYRQFYGSLFETSRFVKLKASHPAE
TDH74430.1	BSW41	Khal			MADLGASKKSNQAPNFLRENSSAQVRSAEDDDERAILNLPGRFYDSLATATAVKELIAKRKNMKQVLEFLQIPLAATAEELVRHSNFEVFMLYCQMKMPKIFKNGYPYGVLMKKGEPIYFSEEEFNGNLYFWLAEGYSPEKVGGILGFKNPSEADVIVSLNYRAFQKYRKWHNEYYKFAKIDDEYLDMLQTRLKLEQWAASQLPIAEARKRLKLKHGLPSKDMDFDNSLALEMYEALFEKNSKKSLKKLPRRKWWPLSWLSN
TDH69657.1	BSW42	Drogon			MHLPSALFTAAMALFVDADPTSSVKPLLVSPDDQDSTILNANTVAERPRLLFSDALLVDPTSALFNPINSNDQDLIRPEPIAFSTMSDPSDHDALRVVSDTASSATPSPFNSDDQGPECYMTSFIAERPYFSDSGAQRRDPDSFSSSKPHLESLKDHNASRFKSSVFSSNSKNINYGALSSNSSSAKTRLVKPDHQNWMHSKASETKRLLMPDGLPFLEEATEFTEKFLEHFSTINKADIPASAYAQIERTLRDETPIPRINEKLIKYLYFPKYPWVERELTLRNKILDPYRSDYFDFYLHYSIDLIHPADVCELAFKDLKGLPMTFWPFKSFLEYIDFVKNTAFFKNYGFIISKNILKLRDDIDWVDFLTANQPEYLTSTVVRLKNSLWMKWINEFKY…
TDH69656.1	BSW43	Viserion			MKNPDIAKDYNAFYHKIDKKVQIITKMDIEKQLRHFVEMAEDLDKDVLSDPWDPYELLQAIVSKYDLAMIITASQKNEPSETIVDNAAMKMFKQFHASIKMGTFEDLVDLLKLHKIAQEKDTLFSSLEWACLLDHIDQVKNNRFVIVDTIKFLKQYFDMEALVSLFPTIGKDSRTRHIIQPLVDDLATLVDNKNPEEVLRILHFGVENSQPEDITLFCMRAKVWMSFVTSYRKTIGNSFSAMKSLRKVYGDKKLAAMLAKAENTPGFRELAKHLQDEFLRALLNHDLPIENIKNKRPTTRAKPVADDSSLQTLLSDYHALRRDIHNMLRMPQEMTLEGLSGTIETVENWYNVGPNLEHLSKYSILRTRFGESEIADLVKRGRNSHLKNIQKMASTIYHD…
TDH69683.1	BSW44	Rhaegal			MSQDTRVATILNSYFIAVMHLPSALFTAAMALFVDANPTSYVKPLLVSPDDQDSTILNANTVPERPRLLFSDPLLVDPTSALFNPINSNDQDLIRPKPIAFSTMSDPSDHDALRVVSDTASSATPSPFNSDDQGPECYMTRFIAERPYFSDSGAQRRDPDSFSSSKPHLESLKDHNASRFKSSVFSSNSKNIIYGALSSNSSSAKTRLVKSDHQNWMHSKASETKRLLMPDGLPFLEEATEFAEKFLEHFSTINKADIPASAYAQIERSLRDETPIPRINEKLIKYLYFPKYPWVERELTLRNKILDPYRFDYFDFYHHYSIDLINPADVCKEAFKDLDGLPMTFWPLKSIFEYIDFVRDDVFFKNYGFIISKNILKLRDDIDWVDFLTANQPEYLTST…
