## Supplemental File 2 for "Effector prediction and characterization in the oomycete pathogen *Bremia lactucae* reveal host-recognized WY domain proteins that lack the canonical RXLR motif"

### Sheet: Lettuce_Genotypes
Supplemental File 2. Lettuce genotypes tested for recognition of B. lactucae effectors.
Genotype	Lactuca spp.	Dm genes & R factors	Recognized WY effectors
CGN15692	aculeata
CGN9357	aculeata
CGN14308	canadensis
CGN4790	dregeana
CGN5805	dregeana
CGN11322	homblei
CGN14312	indica		BLR36, BLN06
CGN14316	indica
CGN9322	perennis
CGN10888	saligna		BLN08, BSW14
CGN11341	saligna		BLN08, BSW14
CGN13326	saligna		BLN08, BSW14
CGN13327	saligna		BSW14
CGN13330	saligna		BLN08, BSW14
CGN15705	saligna	Dm51	BLN08, BSW14
CGN15716	saligna		BSW14
CGN17444	saligna
CGN19047	saligna		BLN08, BSW14
CGN20697	saligna
CGN4662	saligna		BLN08, BSW14
CGN5147	saligna		BLN08, BSW14
CGN5148	saligna		BSW14
CGN5153	saligna	R23
CGN5157	saligna		BLN08, BSW14
CGN5217	saligna
CGN5265	saligna		BLN08, BSW14
CGN5267	saligna		BLN08, BSW14
CGN5271	saligna		BLN08, BSW14
CGN5282	saligna		BLN08, BSW13, BSW14
CGN5301	saligna		BLN08, BSW14
CGN5304	saligna		BLN08, BSW14, BLR36
CGN5306	saligna		BLN08, BSW14, BLR36
CGN5308	saligna		BLN08, BSW14, BLR36
CGN5309	saligna		BLN08, BSW13, BSW14, BLR36
CGN5310	saligna		BLN08, BSW14, BLR36
CGN5311	saligna		BLN08, BSW14, BLR36
CGN5313	saligna		BLN08, BSW14, BLR36
CGN5314	saligna
CGN5315	saligna
CGN5317	saligna		BLN08, BSW14, BLR36
CGN5318	saligna
CGN5320	saligna		BLN08, BSW14
CGN5321	saligna		BLN08, BSW14
CGN5322	saligna
CGN5323	saligna		BLN08, BSW14, BLR36
CGN5324	saligna		BLN08, BSW14, BLR36
CGN5325	saligna
CGN5327	saligna		BLN08, BSW14
CGN5329	saligna
CGN5330	saligna
CGN5796	saligna		BLN08, BSW14
CGN5882	saligna		BLN08, BSW14, BLR36
CGN5895	saligna		BLN08, BSW14
CGN5947	saligna		BLN08, BSW14
CGN9311	saligna		BLN08, BSW14
CGN9313	saligna		BLN08, BSW14, BLR36
CGN9314	saligna		BLN08, BSW14, BLR36
LB108	saligna		BLN08, BSW14
LB136	saligna
LB147	saligna		BLN08, BSW14
LB158	saligna		BLN08, BSW14
PI491000	saligna
PI491207	saligna
PI491208	saligna	R47
PI503623	saligna		BLN08, BSW14
PI509523	saligna		BLN08, BSW14
PI509524	saligna		BLN08, BSW14
UC94ISR1	saligna		BLN08, BSW14
05G15-1	sativa
Amplus	sativa	Dm2, Dm4, R40
Argeles	sativa	Dm38
Balesta	sativa
Bartoli	sativa
Bedford	sativa
Bellisimo	sativa
Blonde Lente a Monter	sativa		BSW11
Bourguignonne GBH	sativa	R9
Capitan	sativa	Dm11	BSW04p
Capsule	sativa		BSW14
CGDM16	sativa	Dm16
CobhamGreen	sativa
Colorado	sativa	Dm18
Dandie	sativa	Dm3
Design	sativa
Diana	sativa
Discovery	sativa	Dm7, Dm37
Femke	sativa	Dm11	BSW04p
Femke	sativa	Dm11	BSW04p
Fenston	sativa
Fila	sativa	Dm11	BSW04p
FrRsal-1	sativa	Dm36, Dm37
GreenTowers	sativa
Hilde	sativa	R12
Iceberg	sativa
Kibrille	sativa
Kigalie	sativa
La Brilliante	sativa	Dm50
Lednicky	sativa	Dm1
Libusa	sativa	R19
Mariska	sativa	Dm18
Maximus	sativa
Mildura	sativa	Dm1, Dm3
Mondian	sativa	Dm11	BSW04p
Ninja	sativa	Dm3, Dm4, Dm7, Dm11, Dm36	BSW04p
Norden	sativa
NunDm15	sativa	Dm15
NunDm17	sativa	Dm17
Olof	sativa	Dm39
Pennlake	sativa	Dm13
PI491226	sativa	R41
R32	sativa	R32
R4T57D	sativa
RYZ2164	sativa
RYZ910457	sativa
Sabine	sativa	Dm6
Saladin	sativa
Salinas	sativa	Dm8
Salvius	sativa	Dm25
UC12100	sativa
UC12101	sativa
UC12102	sativa
UC12103	sativa
UC12104	sativa	Dm45
UC2202	sativa	R33
UC2203	sativa	Dm3
UC2204	sativa	R35
UC2205	sativa	Dm8, Dm13, R30
UC2206	sativa	Dm8, Dm13, R31
UC7105	sativa	R41
UC7106	sativa	R42
UC7107	sativa	R46
UC7108	sativa	R47
UCDM10	sativa	Dm10
UCDM14	sativa	Dm14	BSW11
UCDM2	sativa	Dm2
Valmaine	sativa	Dm5/8
Versaï	sativa	Dm18, Dm24
ViAE	sativa	Dm3, Dm7, R20	BLN08, BSW03, BSW04m, BSW04p, BSW14
ViCQ	sativa	Dm3, Dm7, R21	BLN08, BSW03, BSW04m, BSW04p, BSW14
05G1411	serriola
05G1421	serriola
Armenia 999	serriola		BSW04m
AZER-805	serriola
AZER-811	serriola
AZER-822	serriola		BSW04p
AZER-840	serriola
AZER-841	serriola
AZER-843	serriola
AZER-853	serriola
AZER-854	serriola
AZER-856	serriola
AZER-867	serriola
AZER-871	serriola
CGN10886	serriola
CGN10887	serriola
CGN10939	serriola
CGN11334	serriola
CGN11335	serriola
CGN13336	serriola
CGN14255	serriola	Dm18, Dm24, Dm25
CGN14256	serriola	R24, R26
CGN14257	serriola
CGN14258	serriola
CGN14263	serriola	Dm43, Dm44
CGN14270	serriola	R27
CGN14271	serriola
CGN14278	serriola
CGN14280	serriola	R28	BLR13
CGN15685	serriola
CGN17387	serriola
CGN17434	serriola
CGN20682	serriola
CGN20706	serriola
CGN22747	serriola
CGN23091	serriola
CGN5091	serriola
CGN5096	serriola
CGN5096/PIVT1287	serriola
CGN5916	serriola
CGN9290	serriola
ISR-380	serriola
LS102	serriola	Dm17
LSE 18	serriola
LSE57/15	serriola	Dm7
PI491108	serriola	R42
PI491178	serriola	R29
PI491229	serriola	R22
PIVT1309	serriola
UC96US23	serriola
W640635	serriola
W640653	serriola
W647237	serriola
W647247	serriola
W647282	serriola
W647284	serriola
W647288	serriola
W647289	serriola
W647297	serriola
W647299	serriola
W66336A	serriola	R30, R31
CGN17401	viminea
CGN13361	virosa
CGN14305	virosa		BSW14
CGN15677	virosa
CGN15679	virosa
CGN15680	virosa
CGN17435	virosa
CGN4683	virosa		BLN08
CGN5145	virosa
CGN5332	virosa
CGN5333	virosa
CGN9316	virosa
CGN9365	virosa
LS238	virosa	R21	BLN08, BSW03, BSW04m, BSW04p, BSW14
LS241	virosa	R20	BLN08, BSW03, BSW04m, BSW04p, BSW14
