## Supplemental File 3 for "Effector prediction and characterization in the oomycete pathogen *Bremia lactucae* reveal host-recognized WY domain proteins that lack the canonical RXLR motif"

### Sheet: Sheet1
Supplemental File 3. Primers used in Gateway Cloning of the B. lactucae effectors.
Gene	Forward Primer sequence + attB adapter + Kozak	Reverse primer sequence + Stop + attB
BLN01	GGGGACAAGTTTGTACAAAAAAGCAGGCTTCACCATGCTCGCAACAGACGACGTG	GGGGACCACTTTGTACAAGAAAGCTGGGTCCTATGTACGTCCAAAAAAATGATCT
BLN06	GGGGACAAGTTTGTACAAAAAAGCAGGCTTCACCATGCTATCCATCAGGTTTGCGCC	GGGGACCACTTTGTACAAGAAAGCTGGGTCTCATAGCTCGAGTTGATTGAGACG
BLN08	GGGGACAAGTTTGTACAAAAAAGCAGGCTTCACCATGAATAAGAATGCAAGCGAAAATAGC	GGGGACCACTTTGTACAAGAAAGCTGGGTCTCAAAGGTTTACATTCGATGC
BLR07	GGGGACAAGTTTGTACAAAAAAGCAGGCTTCACCATGGAGACTATAGAAGGGTCCAAGCGTC	GGGGACCACTTTGTACAAGAAAGCTGGGTCTCAATTCGCTTTTTTCCCAGGTAATAAAATCAATTTC
BLR13	GGGGACAAGTTTGTACAAAAAAGCAGGCTTCACCATGGCACTGGTGGCTAGGGAG	GGGGACCACTTTGTACAAGAAAGCTGGGTCCTAAGATCCAGTTTTCTGCTTTGC
BLR20	GGGGACAAGTTTGTACAAAAAAGCAGGCTTCACCATGAGTCGGGAGACCATTTCG	GGGGACCACTTTGTACAAGAAAGCTGGGTCCTAATGATGATTATTGTAGTATCGTTTGT
BLR36	GGGGACAAGTTTGTACAAAAAAGCAGGCTTCACCATGGGAAAGCAGCGTCAATGC	GGGGACCACTTTGTACAAGAAAGCTGGGTCTCAAATTTCGAGAATTCCGGATGC
BRW25	GGGGACAAGTTTGTACAAAAAAGCAGGCTTCACCATGCATTTCAAGCAGATTTGTGTGC	GGGGACCACTTTGTACAAGAAAGCTGGGTCCTAACTTGCCGTAGTAAACGTATCAA
BSW02	GGGGACAAGTTTGTACAAAAAAGCAGGCTTCACCATGAATGCAGCAATTCGCGCTGT	GGGGACCACTTTGTACAAGAAAGCTGGGTCTTATTGCTTTTGCTTTGCCTCT
BSW03	GGGGACAAGTTTGTACAAAAAAGCAGGCTTCACCATGACAGCCTTAGTGAAAATTACGG	GGGGACCACTTTGTACAAGAAAGCTGGGTCCTATGCGTTGTTTTGGCCTTG
BSW04	GGGGACAAGTTTGTACAAAAAAGCAGGCTTCACCATGGAAATAACAATGGATAGCAACACGA	GGGGACCACTTTGTACAAGAAAGCTGGGTCTCAAGGGGCGATCCGCAGT
BSW10	GGGGACAAGTTTGTACAAAAAAGCAGGCTTCACCATGACGAATGATTCAAATGCGAGGG	GGGGACCACTTTGTACAAGAAAGCTGGGTCTCAAAAGACAGATCGTGACAGG
BSW11	GGGGACAAGTTTGTACAAAAAAGCAGGCTTCACCATGGCTACTTCGCTAATGGCTAAACA	GGGGACCACTTTGTACAAGAAAGCTGGGTCCTAATGTCGCCGTAACTTGTGG
BSW13	GGGGACAAGTTTGTACAAAAAAGCAGGCTTCACCATGTCGATGTCGAATTCGCTCCA	GGGGACCACTTTGTACAAGAAAGCTGGGTCTTAATGGCGCAACTTGC
BSW14	GGGGACAAGTTTGTACAAAAAAGCAGGCTTCACCATGCGACGTTGTTTCTTCCTACTGT	GGGGACCACTTTGTACAAGAAAGCTGGGTCTCACTTTTCCGTCGTTTTCCG
BSW16	GGGGACAAGTTTGTACAAAAAAGCAGGCTTCACCATGATCGAAATCGAGACCGTCGGG	GGGGACCACTTTGTACAAGAAAGCTGGGTCCTAAGGCATCCATTGTAGAATATACGCAGC
BSW17	GGGGACAAGTTTGTACAAAAAAGCAGGCTTCACCATGATGTACAAATTGAAGGATGTGAAAACGGATCT	GGGGACCACTTTGTACAAGAAAGCTGGGTCTCATTCTAATAATGATGGCGCAATACTCGAC
BSW18	GGGGACAAGTTTGTACAAAAAAGCAGGCTTCACCATGCCGTTATTGATACTAGCGCGA	GGGGACCACTTTGTACAAGAAAGCTGGGTCTCACGTTTCATACTTCAGCCA
BSW19	GGGGACAAGTTTGTACAAAAAAGCAGGCTTCACCATGGCTGTCGAGAATGCTGTGGC	GGGGACCACTTTGTACAAGAAAGCTGGGTCTTACCGATTGGCAACTTCG
